# Detecting Foldback Artifacts in Long-reads

**DOI:** 10.1101/2025.07.15.664946

**Authors:** Jakob M. Heinz, Matthew Meyerson, Heng Li

**Affiliations:** Department of Biomedical Informatics, Harvard Medical School, Boston, MA, United States; Department of Data Science, Dana-Farber Cancer Institute, Boston, MA, United States; Cancer Program, Broad Institute of MIT and Harvard, Cambridge, MA, USA; Department of Medical Oncology, Dana-Farber Cancer Institute, Boston, MA, USA; Department of Genetics, Harvard Medical School, Boston, MA, USA

**Keywords:** Long-read sequencing, Nanopore, RNA-Sequencing, Technical artifacts, Quality control

## Abstract

Long-read sequencing data is useful for detecting large and complex structural variations; however, technical artifacts can lead to false structural variant calls. In our analyses, we became aware of a foldback artifact in long-read data. Therefore, we developed the open-source Breakinator tool to flag putative foldback artifact reads, as well as previously known chimeric artifacts. Through an alignment-based approach, Breakinator can detect artifacts missed by existing quality control tools. We profiled the occurrences of foldbacks and chimeric reads in both Oxford Nanopore and PacBio sequences across a range of specimens, library types, sequencing chemistries, sequencing machines, and base-calling software.
