## Additional File 1 for "Detecting Foldback Artifacts in Long-reads"

### Sheet: Sheet1
File	Sample	Datatype	Sequencer	Pore	Chemistry	Basecaller	Source
Meta_ERR7255742	Metagenomic	gDNA	ONT MinION Mk1B	R.9.4.1	SQK-LSK109	Guppy v. 5.0.16 (sup)	https://www.ebi.ac.uk/ena/browser/view/ERR7255742
Meta_ERR7287988	Metagenomic	gDNA	ONT PromethION	R.10.4.1	SQK-LSK112	Guppy v. 5.0.16 (sup)	https://www.ebi.ac.uk/ena/browser/view/ERR7287988
ERR2680382_cDNA_liver_C1	Mouse	cDNA	ONT MinION Mk1B	R.9.4.1	SQK-PCS108	Albacore 2.1.10	https://www.genoscope.cns.fr/ont_mouse_rna/datasets_cDNA_LR.html
ERR2680377_cDNA_brain_C1	Mouse	cDNA	ONT MinION Mk1B	R.9.4.1	SQK-PCS108	Albacore 2.1.10	https://www.genoscope.cns.fr/ont_mouse_rna/datasets_cDNA_LR.html
ERR3363658_cDNA_brain_C2	Mouse	cDNA	ONT MinION Mk1B	R.9.4.1	SQK-PCS108	Guppy 2.3.5	https://www.genoscope.cns.fr/ont_mouse_rna/datasets_cDNA_LR.html
ERR3363660_cDNA_brain_C2	Mouse	cDNA	ONT MinION Mk1B	R.9.4.1	SQK-PCS108	Guppy 2.3.5	https://www.genoscope.cns.fr/ont_mouse_rna/datasets_cDNA_LR.html
ERR2680379_dRNA_liver_C1	Mouse	dRNA	ONT MinION Mk1B	R.9.4.1	SQK-RNA001	Albacore 2.1.10	https://www.genoscope.cns.fr/ont_mouse_rna/datasets_RNA_LR.html
ERR2680375_dRNA_brain_C1	Mouse	dRNA	ONT MinION Mk1B	R.9.4.1	SQK-RNA001	Albacore 2.1.10	https://www.genoscope.cns.fr/ont_mouse_rna/datasets_RNA_LR.html
ERR3363657_dRNA_brain_C2	Mouse	direct-RNA	ONT MinION Mk1B	R.9.4.1	SQK-RNA001	Guppy 2.3.5	https://www.genoscope.cns.fr/ont_mouse_rna/datasets_RNA_LR.html
ERR3363659_dRNA_brain_C2	Mouse	direct-RNA	ONT MinION Mk1B	R.9.4.1	SQK-RNA001	Guppy 2.3.5	https://www.genoscope.cns.fr/ont_mouse_rna/datasets_RNA_LR.html
HCC1395_direct_cDNA_1	HCC1395	direct-cDNA	ONT GridION	Unknown	SQK-DCS109	Unknown	https://www.ncbi.nlm.nih.gov/sra/SRX19365703[accn]
HCC1395_direct_cDNA_2	HCC1395	direct-cDNA	ONT GridION	Unknown	SQK-DCS109	Unknown	https://www.ncbi.nlm.nih.gov/sra/SRX19365702[accn]
HCC1395_dRNA_1	HCC1395	direct-RNA	ONT GridION	Unknown	SQK-RNA002	Unknown	https://www.ncbi.nlm.nih.gov/sra/SRX19365704[accn]
SGNex_K562_cDNA_replicate1_run3	K562	cDNA	ONT MinION	R.9.4.1	SQK-PCS108	albacore-2.3.1	https://sg-nex-data.s3.ap-southeast-1.amazonaws.com/data/sequencing_data_ont/fastq/SGNex_K562_cDNA_replicate1_run3/SGNex_K562_cDNA_replicate1_run3.fastq.gz
SGNex_K562_cDNA_replicate3_run4	K562	cDNA	ONT GridION	R.9.4.1	SQK-PCS109	guppy-1.4.3-GIS	https://sg-nex-data.s3.ap-southeast-1.amazonaws.com/data/sequencing_data_ont/fastq/SGNex_K562_cDNA_replicate3_run4/SGNex_K562_cDNA_replicate3_run4.fastq.gz
SGNex_K562_cDNAStranded_replicate2_run3	K562	cDNAStranded (cDNA)	ONT MinION	R.9.4.1	SQK-PCS109	guppy-1.4.3-GIS	https://sg-nex-data.s3.ap-southeast-1.amazonaws.com/data/sequencing_data_ont/fastq/SGNex_K562_cDNAStranded_replicate2_run3/SGNex_K562_cDNAStranded_replicate2_run3.fastq.gz
SGNex_K562_cDNAStranded_replicate3_run2	K562	cDNAStranded (cDNA)	ONT MinION	R.9.4.1	SQK-PCS109	guppy-1.4.3-GIS	https://sg-nex-data.s3.ap-southeast-1.amazonaws.com/data/sequencing_data_ont/fastq/SGNex_K562_cDNAStranded_replicate3_run2/SGNex_K562_cDNAStranded_replicate3_run2.fastq.gz
SGNex_K562_cDNAStranded_replicate3_run3	K562	cDNAStranded (cDNA)	ONT GridION	R.9.4.1	SQK-PCS109	guppy-1.4.3-GIS	https://sg-nex-data.s3.ap-southeast-1.amazonaws.com/data/sequencing_data_ont/fastq/SGNex_K562_cDNAStranded_replicate3_run3/SGNex_K562_cDNAStranded_replicate3_run3.fastq.gz
SGNex_K562_directcDNA_replicate1_run2	K562	direct-cDNA	ONT MinION	R.9.4.1	SQK-DCS108	albacore-2.3.1	https://sg-nex-data.s3.ap-southeast-1.amazonaws.com/data/sequencing_data_ont/fastq/SGNex_K562_directcDNA_replicate1_run2/SGNex_K562_directcDNA_replicate1_run2.fastq.gz
SGNex_K562_directcDNA_replicate2_run1	K562	direct-cDNA	ONT GridION	R.9.4.1	SQK-DCS108	guppy-1.4.3-GIS	https://sg-nex-data.s3.ap-southeast-1.amazonaws.com/data/sequencing_data_ont/fastq/SGNex_K562_directcDNA_replicate2_run1/SGNex_K562_directcDNA_replicate2_run1.fastq.gz
SGNex_K562_directcDNA_replicate2_run2	K562	direct-cDNA	ONT GridION	R.9.4.1	SQK-DCS108	guppy-1.4.3-GIS	https://sg-nex-data.s3.ap-southeast-1.amazonaws.com/data/sequencing_data_ont/fastq/SGNex_K562_directcDNA_replicate2_run2/SGNex_K562_directcDNA_replicate2_run2.fastq.gz
SGNex_K562_directcDNA_replicate3_run1	K562	direct-cDNA	ONT MinION	R.9.4.1	SQK-DCS109	guppy-1.4.3-GIS	https://sg-nex-data.s3.ap-southeast-1.amazonaws.com/data/sequencing_data_ont/fastq/SGNex_K562_directcDNA_replicate3_run1/SGNex_K562_directcDNA_replicate3_run1.fastq.gz
SGNex_K562_directcDNA_replicate4_run2	K562	direct-cDNA	ONT GridION	R.9.4.1	SQK-DCS109	guppy-1.4.3-GIS	https://sg-nex-data.s3.ap-southeast-1.amazonaws.com/data/sequencing_data_ont/fastq/SGNex_K562_directcDNA_replicate4_run2/SGNex_K562_directcDNA_replicate4_run2.fastq.gz
SGNex_K562_directRNA_replicate1_run1	K562	direct-RNA	ONT GridION	R.9.4.1	SQK-RNA001	guppy-1.4.3-GIS	https://sg-nex-data.s3.ap-southeast-1.amazonaws.com/data/sequencing_data_ont/fastq/SGNex_K562_directRNA_replicate1_run1/SGNex_K562_directRNA_replicate1_run1.fastq.gz
SGNex_K562_directRNA_replicate4_run1	K562	direct-RNA	ONT GridION	R.9.4.1	SQK-RNA002	guppy-1.4.3-GIS	https://sg-nex-data.s3.ap-southeast-1.amazonaws.com/data/sequencing_data_ont/fastq/SGNex_K562_directRNA_replicate4_run1/SGNex_K562_directRNA_replicate4_run1.fastq.gz
SGNex_K562_directRNA_replicate5_run1	K562	direct-RNA	ONT GridION	R.9.4.1	SQK-RNA002	guppy-1.4.3-GIS	https://sg-nex-data.s3.ap-southeast-1.amazonaws.com/data/sequencing_data_ont/fastq/SGNex_K562_directRNA_replicate5_run1/SGNex_K562_directRNA_replicate5_run1.fastq.gz
SGNex_K562_directRNA_replicate6_run1	K562	direct-RNA	ONT GridION	R.9.4.1	SQK-RNA002	guppy-3.2.10-GIS	https://sg-nex-data.s3.ap-southeast-1.amazonaws.com/data/sequencing_data_ont/fastq/SGNex_K562_directRNA_replicate6_run1/SGNex_K562_directRNA_replicate6_run1.fastq.gz
PAW70337_hac	HG002	gDNA	ONT PromethION	R.10.4.1	SQK-LSK114	Dorado v0.8.2 (hac)	aws s3 ls s3://ont-open-data/giab_2025.01/basecalling/hac/HG002/PAW70337/calls.sorted.bam
PAW70337_sup	HG002	gDNA	ONT PromethION	R.10.4.1	SQK-LSK114	Dorado v0.8.2 (sup)	aws s3 ls s3://ont-open-data/giab_2025.01/basecalling/sup/HG002/PAW70337/calls.sorted.bam
PAW71238_hac	HG002	gDNA	ONT PromethION	R.10.4.1	SQK-LSK114	Dorado v0.8.2 (hac)	aws s3 ls s3://ont-open-data/giab_2025.01/basecalling/hac/HG002/PAW71238/calls.sorted.bam
PAW71238_sup	HG002	gDNA	ONT PromethION	R.10.4.1	SQK-LSK114	Dorado v0.8.2 (sup)	aws s3 ls s3://ont-open-data/giab_2025.01/basecalling/sup/HG002/PAW71238/calls.sorted.bam
HG002_GM24385_directRNA_ONT_Mason_20230526	HG002	dRNA	ONT PromethION	R.9.4.1	SQK-RNA002	Guppy_6.4.6 (hac)	https://ftp-trace.ncbi.nlm.nih.gov/ReferenceSamples/giab/data_RNAseq/AshkenazimTrio/HG002_NA24385_son/Mason_ONT-directRNA/reads/HG002_GM24385_directRNA_ONT_Mason_20230526.fastq.gz
HG002_GM26105_directRNA_ONT_Mason_20230526	HG002	dRNA	ONT PromethION	R.9.4.1	SQK-RNA002	Guppy_6.4.6 (hac)	https://ftp-trace.ncbi.nlm.nih.gov/ReferenceSamples/giab/data_RNAseq/AshkenazimTrio/HG002_NA24385_son/Mason_ONT-directRNA/reads/HG002_GM26105_directRNA_ONT_Mason_20230526.fastq.gz
HG002_GM27730_directRNA_ONT_Mason_20230526	HG002	dRNA	ONT PromethION	R.9.4.1	SQK-RNA002	Guppy_6.4.6 (hac)	https://ftp-trace.ncbi.nlm.nih.gov/ReferenceSamples/giab/data_RNAseq/AshkenazimTrio/HG002_NA24385_son/Mason_ONT-directRNA/reads/HG002_GM27730_directRNA_ONT_Mason_20230526.fastq.gz
HG002_SRR30901279_directRNA	HG002	dRNA	ONT PromethION	R.9.4.1	SQK-RNA004	Dorado v3.2.4	https://www.ncbi.nlm.nih.gov/sra/SRX26304755
NA24385_05_09_23_R941_GIAB_cDNA_PCS111_Guppy_6.4.6_sup	HG002	cDNA	ONT PromethION	R.9.4.1	SQK-PCS111	Guppy_6.4.6 (sup)	https://s3.amazonaws.com/gtl-public- data/giab/bams/cDNA/05_09_23_R941_GIAB_cDNA_PCS111_NA24385_Guppy_6.4.6_sup.pass.fastq.gz.hg38.bam
NA26105_05_09_23_R941_GIAB_cDNA_PCS111_Guppy_6.4.6_sup	HG002	cDNA	ONT PromethION	R.9.4.1	SQK-PCS111	Guppy_6.4.6 (sup)	https://s3.amazonaws.com/gtl-public- data/giab/bams/cDNA/05_09_23_R941_GIAB_cDNA_PCS111_NA26105_Guppy_6.4.6_sup.pass.fastq.gz.hg38.bam
NA27730_05_09_23_R941_GIAB_cDNA_PCS111_Guppy_6.4.6_sup	HG002	cDNA	ONT PromethION	R.9.4.1	SQK-PCS111	Guppy_6.4.6 (sup)	https://s3.amazonaws.com/gtl-public- data/giab/bams/cDNA/05_09_23_R941_GIAB_cDNA_PCS111_NA27730_Guppy_6.4.6_sup.pass.fastq.gz.hg38.bam
PacBio_HiFi_m21009	HG002	gDNA	PB Vega	n/a	n/a	n/a	https://downloads.pacbcloud.com/public/2024Q4/Vega/HG002/data/m21009_241011_231051.hifi_reads.bam
PacBio_IsoSeq_na24385	HG002	cDNA	PB Sequel II	n/a	n/a	n/a	https://ftp-trace.ncbi.nlm.nih.gov/giab/ftp/data_RNAseq/AshkenazimTrio/HG002_NA24385_son/Baylor_PacBio/reads/m64139_220127_180020.hifi_reads.bam
PacBio_MasSeq_na24385	HG002	cDNA	PB Revio	n/a	n/a	n/a	https://ftp-trace.ncbi.nlm.nih.gov/giab/ftp/data_RNAseq/AshkenazimTrio/HG002_NA24385_son/PacBio_Pacbio-MASseq/GM24385/2-FLNC/giab_na24385.hifi_reads.lima.0--0.lima.IsoSeqX_bc02_5p--IsoSeqX_3p.refined.bam
PacBio_scAAV	scAAV	gDNA	PB Sequel II	n/a	n/a	n/a	https://downloads.pacbcloud.com/public/dataset/AAV/2021-scAAV-CBA-eGFP/2-mapped/#:~:text=14%3A54%20%201.2G-,demux.bc1009%2D%2Dbc1009.mapped.bam,-2022%2D07%2D20
