## Additional File 2 for "Detecting Foldback Artifacts in Long-reads"

### Sheet: fastplong_cat
Sample name	Prop all reads filtered	Prop OUR filter filtered	Prop foldbacks filtered	Prop chimeras filtered	Prop breakpoints filtered
HCC1395_direct_cDNA_1.fastq	0.46403	0.466647	0.25710788979847155	0.2565012215937615	0.258271486459548
HCC1395_direct_cDNA_2.fastq	0.399785	0.398829	0.3331193821873549	0.2967091032182428	0.36487233212549214
HCC1395_RNA_Direct.fastq	0.584598	0.605479	NA	0.6140897755610972	0.6166566806470941
05_09_23_R941_GIAB_cDNA_PCS111_NA24385_Guppy_6.4.6_sup.pass.fastq.gz	0.967947	0.955409	0.9821021621922073	0.9542599834103567	0.9576616046649412
05_09_23_R941_GIAB_cDNA_PCS111_NA26105_Guppy_6.4.6_sup.pass.fastq.gz	0.963681	0.950553	0.9869020019291626	0.9660088873912769	0.9674499977760316
05_09_23_R941_GIAB_cDNA_PCS111_NA27730_Guppy_6.4.6_sup.pass.fastq.gz	0.959751	0.951759	0.9755834993930232	0.9585534872378475	0.9593438821443186
SRR30901279_1.fastq.gz	0.991965	0.996359	1.0	0.9976026521919238	0.9975808079926813
HG002_GM24385_directRNA_ONT_Mason_20230526.fastq.gz	0.694716	0.555619	NA	0.502205150092474	0.4629821650767316
HG002_GM26105_directRNA_ONT_Mason_20230526.fastq.gz	0.593623	0.339493	NA	0.298050139275766	0.29737111642198705
HG002_GM27730_directRNA_ONT_Mason_20230526.fastq.gz	0.701277	0.585817	NA	0.507274490785645	0.5179589949129028
m21009_241011_231051.hifi.fastq	1	1	1.0	1.0	1.0
PAW70337_hac_sorted.fastq	0.91005	0.932378	0.9224749199012553	0.9070556242759812	0.898077379368857
PAW70337_sup_sorted.fastq	0.931253	0.948828	0.9482465219908423	0.9276656545811752	0.9209194671189794
PAW71238_hac_sorted.fastq	0.900452	0.922356	0.917745526511091	0.9027079730872617	0.893485054892219
PAW71238_sup_sorted.fastq	0.925777	0.941971	0.9456104110720925	0.9282994013884389	0.9212532488564815
PacBio_IsoSeq_na24385_to_hg002_hap_merge	1.01975	1	1.0	1.0	1.0
na24385_flnc.fastq	1.07828	0.999997	1.0	1.0	0.9999977565245873
SGNex_K562_cDNA_replicate1_run3.fastq.gz	0.59673	0.675308	0.5153398058252427	0.7254604231974922	0.6985330073349634
SGNex_K562_cDNA_replicate3_run4.fastq.gz	0.738126	0.847069	0.7405466970387243	0.9071680640158242	0.8722376400452256
SGNex_K562_cDNAStranded_replicate2_run3.fastq.gz	0.524046	0.839628	0.7312239221140473	0.8868462757527734	0.8359993906154783
SGNex_K562_cDNAStranded_replicate3_run2.fastq.gz	0.426294	0.864461	0.7891025641025641	0.8762798634812287	0.8351449275362319
SGNex_K562_cDNAStranded_replicate3_run3.fastq.gz	0.460078	0.840164	0.7481520591341078	0.8830979055041402	0.823476862604967
SGNex_K562_directcDNA_replicate1_run2.fastq.gz	0.371941	0.442749	0.3935328377834792	0.35110418071476734	0.4313875468717759
SGNex_K562_directcDNA_replicate2_run1.fastq.gz	0.27692	0.376807	0.44582036460649177	0.331518965810512	0.45837411776827575
SGNex_K562_directcDNA_replicate2_run2.fastq.gz	0.19543	0.261712	0.3018177187788495	0.20787746170678337	0.31608552987415717
SGNex_K562_directcDNA_replicate3_run1.fastq.gz	0.518841	0.546338	0.36240184024748157	0.54072553045859	0.40450685107397694
SGNex_K562_directcDNA_replicate4_run2.fastq.gz	0.606285	0.63069	0.44383992781605985	0.543637	0.48089786008426366
SGNex_K562_directRNA_replicate1_run1.fastq.gz	0.407091	0.448263	1.0	0.22554347826086957	0.24622356495468278
SGNex_K562_directRNA_replicate4_run1.fastq.gz	0.628879	0.703488	NA	0.7139303482587065	0.7153957354535598
SGNex_K562_directRNA_replicate5_run1.fastq.gz	0.615902	0.687326	1.0	0.6933733934234685	0.6940512233041486
SGNex_K562_directRNA_replicate6_run1.fastq.gz	0.377221	0.452259	NA	0.35725865056738776	0.3594180535655241
ERR7255742.fastq.gz	0.880641	0.868006	0.5406334169220767	0.9218173210071231	0.8635779192838356
ERR7287988.fastq.gz	1.0973	0.951344	0.9404259524633097	0.9798315505038167	0.9736419909114691
ERR2680375_dRNA_brain_C1.fastq.gz	8.93017e-05	0	NA	NA	NA
ERR2680377_cDNA_brain_c1.fastq.gz	0.000772186	0.0326257	0.09732988802756244	0.16016713091922005	0.11455026455026456
ERR2680379_dRNA_liver_C1.fastq.gz	7.89281e-05	0	NA	NA	NA
ERR2680382_cDNA_liver_C1.fastq.gz	0.000450129	0.0110095	0.04635258358662614	0.09423627536412299	0.06811875693673695
ERR3363657_dRNA_brain_C2_1.fastq.gz	6.31797e-05	0.0138403	NA	0.06232294617563739	0.05357142857142857
ERR3363658_cDNA_brain_C2.fastq.gz	0.00875545	0.0106452	0.002720348204570185	0.015578590046675153	0.014823297901511363
ERR3363659_dRNA_brain_C2_1.fastq.gz	7.12068e-05	0.0531913	NA	0.291044776119403	0.22429906542056074
ERR3363660_cDNA_brain_C2_1.fastq.gz	0.0544732	0.0701782	0.032035928143712575	0.10741986409499622	0.09266008747336549

### Sheet: porechop_cat
Sample name	Prop all reads filtered	Prop OUR filter filtered	Prop foldbacks filtered	Prop chimeras filtered	Prop breakpoints filtered
HCC1395_direct_cDNA_1.fastq	0.998201	0.998314	0.9984334629715249	0.95793	0.996528
HCC1395_direct_cDNA_2.fastq	0.996737	0.997342	0.9968634676929516	0.959479	0.995534
HCC1395_RNA_Direct.fastq	1	1	NA	1	1
05_09_23_R941_GIAB_cDNA_PCS111_NA24385_Guppy_6.4.6_sup.pass.fastq.gz	0.739418	0.98337	0.1614140403535101	0.807372	0.731668
05_09_23_R941_GIAB_cDNA_PCS111_NA27730_Guppy_6.4.6_sup.pass.fastq.gz	0.93578	0.990763	0.215969	0.767843	0.717501
05_09_23_R941_GIAB_cDNA_PCS111_NA26105_Guppy_6.4.6_sup.pass.fastq.gz	0.871783	0.983308	0.10468244969793376	0.600046	0.549904
SRR30901279_1.fastq.gz	1	1	1.0	1	1
HG002_GM24385_directRNA_ONT_Mason_20230526.fastq.gz	1	1	NA	1	1
HG002_GM26105_directRNA_ONT_Mason_20230526.fastq.gz	1	1	NA	1	1
HG002_GM27730_directRNA_ONT_Mason_20230526.fastq.gz	1	1	NA	1	1
ERR2680375_dRNA_brain_C1.fastq.gz	1	1	NA	1	1
ERR2680377_cDNA_brain_c1.fastq.gz	0.99835	0.998652	0.9552110249784669	0.943892	0.969841
ERR2680379_dRNA_liver_C1.fastq.gz	1	1	NA	1	1
ERR2680382_cDNA_liver_C1.fastq.gz	0.998959	0.999112	0.9566869300911854	0.951824	0.966981
ERR3363657_dRNA_brain_C2_1.fastq.gz	1	1	NA	1	1
ERR3363658_cDNA_brain_C2.fastq.gz	0.98092	0.999639	0.9741566920565833	0.9843	0.989499
ERR3363659_dRNA_brain_C2_1.fastq.gz	1	1	NA	1	1
ERR3363660_cDNA_brain_C2_1.fastq.gz	0.981148	0.99986	0.9925149700598802	0.994783	0.997
ERR7255742.fastq.gz	0.991493	0.991275	0.8959784526794836	0.795283	0.821957
ERR7287988.fastq.gz	0.95394	0.950487	0.8318209220734298	0.758236	0.774992
SGNex_K562_cDNA_replicate1_run3.fastq.gz	0.998322	0.998617	0.978252427184466	0.974922	0.979148
SGNex_K562_cDNA_replicate3_run4.fastq.gz	0.957637	0.987702	0.837129840546697	0.57875	0.697561
SGNex_K562_cDNAStranded_replicate2_run3.fastq.gz	0.850519	0.982102	0.9780945757997218	0.692076	0.842779
SGNex_K562_cDNAStranded_replicate3_run2.fastq.gz	0.693134	0.978736	0.9756410256410256	0.751706	0.907867
SGNex_K562_cDNAStranded_replicate3_run3.fastq.gz	0.712197	0.967027	0.9593453009503696	0.679493	0.85796
SGNex_K562_directcDNA_replicate1_run2.fastq.gz	0.996949	0.996949	0.995791544553853	0.961122	0.993545
SGNex_K562_directcDNA_replicate2_run1.fastq.gz	0.996826	0.998426	0.9979768786127168	0.989284	0.99745
SGNex_K562_directcDNA_replicate2_run2.fastq.gz	0.997887	0.998741	0.9984719702034189	0.990591	0.997782
SGNex_K562_directcDNA_replicate3_run1.fastq.gz	0.97289	0.97696	0.9775680177679067	0.643851	0.940184
SGNex_K562_directcDNA_replicate4_run2.fastq.gz	0.989048	0.989993	0.9833396888141747	0.854476	0.970731
SGNex_K562_directRNA_replicate1_run1.fastq.gz	1	1	1.0	1	1
SGNex_K562_directRNA_replicate4_run1.fastq.gz	1	1	NA	1	1
SGNex_K562_directRNA_replicate5_run1.fastq.gz	1	1	1.0	1	1
SGNex_K562_directRNA_replicate6_run1.fastq.gz	1	1	NA	1	1

### Sheet: restrander_cat
Sample name	Prop all reads filtered	Prop OUR filter filtered	Prop foldbacks filtered	Prop chimeras filtered	Prop breakpoints filtered
HCC1395_direct_cDNA_1.fastq	0.777875	0.798216	0.7010933123011233	0.753004	0.717705
HCC1395_direct_cDNA_2.fastq	0.711121	0.738623	0.6885785817463518	0.74259	0.689335
SGNex_K562_cDNA_replicate1_run3.fastq.gz	0.921963	0.96186	0.9145631067961165	0.938627	0.932204
SGNex_K562_cDNA_replicate3_run4.fastq.gz	0.947077	0.98079	0.7235763097949887	0.822518	0.824736
SGNex_K562_cDNAStranded_replicate2_run3.fastq.gz	0.907379	0.979787	0.8525730180806675	0.963391	0.914839
SGNex_K562_cDNAStranded_replicate3_run2.fastq.gz	0.965408	0.989057	0.9141025641025641	0.963311	0.932453
SGNex_K562_cDNAStranded_replicate3_run3.fastq.gz	0.95248	0.981984	0.8732840549102429	0.957623	0.914597
SGNex_K562_directcDNA_replicate1_run2.fastq.gz	0.60123	0.631069	0.5534845673065547	0.5857	0.579675
SGNex_K562_directcDNA_replicate2_run1.fastq.gz	0.498003	0.52575	0.5168741662961316	0.498214	0.541974
SGNex_K562_directcDNA_replicate3_run1.fastq.gz	0.641272	0.655867	0.45362100420401363	0.545593	0.482317
SGNex_K562_directcDNA_replicate2_run2.fastq.gz	0.52813	0.538516	0.5186069461687837	0.506565	0.534616
SGNex_K562_directcDNA_replicate4_run2.fastq.gz	0.708473	0.714831	0.4878860954611125	0.593366	0.523699
SGNex_K562_directRNA_replicate1_run1.fastq.gz	0.0326379	0.0317338	0.0	0.0358696	0.0352467
SGNex_K562_directRNA_replicate4_run1.fastq.gz	0.0174503	0.0158197	NA	0.0151096	0.0154499
SGNex_K562_directRNA_replicate5_run1.fastq.gz	0.0187385	0.0168999	0.0	0.012018	0.0121103
SGNex_K562_directRNA_replicate6_run1.fastq.gz	0.00687411	0.00713447	NA	0.00564593	0.00567618
ERR2680375_dRNA_brain_C1.fastq.gz	0.0139941	0.0172854	NA	0.00915751	0.00692521
ERR2680379_dRNA_liver_C1.fastq.gz	0.0152164	0.0167592	NA	0.0178042	0.0176768
ERR3363657_dRNA_brain_C2_1.fastq.gz	0.151008	0.160639	NA	0.141643	0.138889
ERR3363659_dRNA_brain_C2_1.fastq.gz	0.150033	0.159124	NA	0.126866	0.135514
ERR2680377_cDNA_brain_c1.fastq.gz	0.668437	0.750796	0.7295434969853575	0.770792	0.780688
ERR2680382_cDNA_liver_C1.fastq.gz	0.670271	0.738446	0.75	0.7636	0.759711
ERR3363658_cDNA_brain_C2.fastq.gz	0.568454	0.68184	0.69069640914037	0.735588	0.727471
ERR3363660_cDNA_brain_C2_1.fastq.gz	0.53864	0.646947	0.6272455089820359	0.703686	0.681227
SRR30901279_1.fastq.gz	0.721755	0.724839	0.5714285714285714	0.544411	0.546712
HG002_GM24385_directRNA_ONT_Mason_20230526.fastq.gz	0.158626	0.197994	NA	0.116517	0.1236
HG002_GM26105_directRNA_ONT_Mason_20230526.fastq.gz	0.102013	0.150594	NA	0.112813	0.113349
HG002_GM27730_directRNA_ONT_Mason_20230526.fastq.gz	0.143497	0.184697	NA	0.130618	0.134423
05_09_23_R941_GIAB_cDNA_PCS111_NA24385_Guppy_6.4.6_sup.pass.fastq.gz	0.974813	0.978115	0.3755210938802735	0.791816	0.71893
05_09_23_R941_GIAB_cDNA_PCS111_NA26105_Guppy_6.4.6_sup.pass.fastq.gz	0.983891	0.9834	0.45741458379165045	0.833178	0.760538
05_09_23_R941_GIAB_cDNA_PCS111_NA27730_Guppy_6.4.6_sup.pass.fastq.gz	0.98378	0.983687	0.5343228200371057	0.869015	0.801037

### Sheet: HCC1395_pychopper_results_all
Sample name	Prop all reads filtered	Prop OUR filter filtered	Prop foldbacks filtered	Prop chimeras filtered	Prop breakpoints filtered
HCC1395_direct_cDNA_1.fastq	0.347596	0.370804	0.1689820228997253	0.232806	0.17644
HCC1395_direct_cDNA_2.fastq	0.302632	0.353401	0.33427931215769946	0.352289	0.340469
HCC1395_RNA_Direct.fastq	0.0276182	0.0282524	NA	0.0310474	0.0304374
