## Additional File 3 for "Detecting Foldback Artifacts in Long-reads"

### Sheet: bases_btwn_break
Sample	Foldback Prop > 11bp	Chimeric Prop > 11bp	True Breaks Prop > 11bp	Library tyoe
05_09_23_R941_GIAB_cDNA_PCS111_NA24385_Guppy_6.4.6_sup.pass_to_hg002_hap_merge_report.txt	0.846883	0.220455	0.142756	cDNA
05_09_23_R941_GIAB_cDNA_PCS111_NA26105_Guppy_6.4.6_sup.pass_to_hg002_hap_merge_report.txt	0.898803	0.419067	0.167219	cDNA
05_09_23_R941_GIAB_cDNA_PCS111_NA27730_Guppy_6.4.6_sup.pass_to_hg002_hap_merge_report.txt	0.789035	0.27735	0.13873	cDNA
ERR2680375_dRNA_brain_C1_to_GRCm39_no_seconds_report.txt	NA	0.772329	0.389121	dRNA
ERR2680377_cDNA_brain_c1_to_GRCm39_no_seconds_report.txt	0.303265	0.34252	0.244978	cDNA
ERR2680379_dRNA_liver_C1_to_GRCm39_no_seconds_report.txt	NA	0.785714	0.363636	dRNA
ERR2680382_cDNA_liver_C1_to_GRCm39_no_seconds_report.txt	0.259848	0.317777	0.269082	cDNA
ERR3363657_dRNA_brain_C2_1_to_GRCm39_no_seconds_report.txt	NA	0.811268	0.25641	dRNA
ERR3363658_cDNA_brain_C2_to_GRCm39_no_seconds_report.txt	0.366369	0.29515	0.19374	cDNA
ERR3363659_dRNA_brain_C2_1_to_GRCm39_no_seconds_report.txt	NA	0.798507	0.228916	dRNA
ERR3363660_cDNA_brain_C2_1_to_GRCm39_no_seconds_report.txt	0.225171	0.190056	0.17038	cDNA
HCC1395_direct_cDNA_1_to_T2T_report.txt	0.172721	0.288035	0.46555	direct_cDNA
HCC1395_direct_cDNA_2_to_T2T_report.txt	0.160389	0.254706	0.327398	direct_cDNA
HCC1395_RNA_Direct_to_T2T_report.txt	NA	0.872377	0.198251	dRNA
HG002_GM24385_directRNA_ONT_Mason_20230526_to_hg002_hap_merge_report.txt	NA	0.0418677	0.694391	dRNA
HG002_GM26105_directRNA_ONT_Mason_20230526_to_hg002_hap_merge_report.txt	NA	0.0225381	0.298246	dRNA
HG002_GM27730_directRNA_ONT_Mason_20230526_to_hg002_hap_merge_report.txt	NA	0.0208098	0.175719	dRNA
HG002_SRR30901279_directRNA_to_hg002_hap_merge_report.txt	0.190476	0.022212	0.0928165	dRNA
PacBio_HiFi_m21009.hifi_to_hg002_hap_merge_report.txt	0.315789	0.150605	0.173981	gDNA
PacBio_IsoSeq_na24385_to_hg002_hap_merge_report.txt	0.526367	0.132249	0.041509	cDNA
PacBio_MasSeq_na24385to_hg002_hap_merge_report.txt	0.0153728	0.0369846	0.0364409	cDNA
PAW70337_hac_sorted_to_hg002_hap_merge_report.txt	0.266084	0.310864	0.58085	gDNA
PAW70337_sup_sorted_to_hg002_hap_merge_report.txt	0.232528	0.311553	0.633694	gDNA
PAW71238_hac_sorted_to_hg002_hap_merge_report.txt	0.265875	0.319403	0.602268	gDNA
PAW71238_sup_sorted_to_hg002_hap_merge_report.txt	0.228908	0.316037	0.658702	gDNA
SGNex_K562_cDNA_replicate1_run3_to_T2T_no_seconds_sorted_report.txt	0.158828	0.176058	0.156255	cDNA
SGNex_K562_cDNA_replicate3_run4_to_T2T_no_seconds_sorted_report.txt	0.223823	0.415624	0.143918	cDNA
SGNex_K562_cDNAStranded_replicate2_run3_to_T2T_no_seconds_sorted_report.txt	0.0841313	0.325117	0.153438	cDNA_stranded
SGNex_K562_cDNAStranded_replicate3_run2_to_T2T_no_seconds_sorted_report.txt	0.0750469	0.18887	0.148148	cDNA_stranded
SGNex_K562_cDNAStranded_replicate3_run3_to_T2T_no_seconds_sorted_report.txt	0.0816743	0.297517	0.17464	cDNA_stranded
SGNex_K562_directcDNA_replicate1_run2_to_T2T_no_seconds_sorted_report.txt	0.140762	0.242247	0.285384	direct_cDNA
SGNex_K562_directcDNA_replicate2_run1_to_T2T_no_seconds_sorted_report.txt	0.122959	0.175219	0.291674	direct_cDNA
SGNex_K562_directcDNA_replicate2_run2_to_T2T_no_seconds_sorted_report.txt	0.149968	0.178669	0.319011	direct_cDNA
SGNex_K562_directcDNA_replicate3_run1_to_T2T_no_seconds_sorted_report.txt	0.144663	0.523061	0.322311	direct_cDNA
SGNex_K562_directcDNA_replicate4_run2_to_T2T_no_seconds_sorted_report.txt	0.133846	0.278017	0.300282	direct_cDNA
SGNex_K562_directRNA_replicate1_run1_to_T2T_no_seconds_sorted_report.txt	NA	0.0871877	0.205479	dRNA
SGNex_K562_directRNA_replicate4_run1_to_T2T_no_seconds_sorted_report.txt	NA	0.675156	0.224771	dRNA
SGNex_K562_directRNA_replicate5_run1_to_T2T_no_seconds_sorted_report.txt	NA	0.763315	0.257937	dRNA
SGNex_K562_directRNA_replicate6_run1_to_T2T_no_seconds_sorted_report.txt	NA	0.815834	0.319549	dRNA
